# Targeting the FBXL12–FANCD2 Pathway Disrupts Replication Stress Tolerance in MYCN-Driven Neuroblastoma

**DOI:** 10.64898/2026.08.29.745966

**Authors:** Jinjiang Chou, Alena Malyukova, Alessandro Simone Bordonaro, Krzysztof Dygon, Lena Litzenburger, Ervelina Dalani, Jiayu Xiao, Conny Tümmler, Georgios Mermelekas, Janith Seniveratne, Magdalena Paolino, Juha Rantala, Lukas M Orre, Glenn Marshall, John Inge Johnsen, Malin Wickström, Andrä Brunner, Olle Sangfelt

## Abstract

MYCN amplification drives replication stress in high-risk neuroblastoma, yet how MYCN-amplified tumour cells tolerate this stress to sustain proliferation remains poorly understood. Here we show that FBXL12, an SCF ubiquitin ligase substrate receptor that targets the Fanconi anaemia protein FANCD2 for degradation at replication forks, as well as the broader Fanconi anaemia and replication stress transcriptional program are elevated in high-risk and MYCN-amplified neuroblastoma. High FBXL12 expression independently predicts poor survival across neuroblastoma patient cohorts. FBXL12 loss stabilizes FANCD2 on chromatin, elevates ATR-dependent replication stress signalling and DNA damage during S phase, and impairs proliferation of MYCN-amplified neuroblastoma cells in vitro and in vivo. Mechanistically, MYCN directly engages the FBXL12-FANCD2 complex and antagonises FBXL12-mediated degradation of FANCD2 at replication forks, revealing that the oncogenic driver of replication stress also actively preserves the chromatin-bound FANCD2 pool required to tolerate it. Beyond S phase, FBXL12 loss disrupts FANCD2-dependent mitotic DNA synthesis and transmits unresolved replication intermediates into daughter cells. FBXL12-deficient cells consequently show transcriptional activation of MYC target gene, ATR, and mTOR signalling programs, and this pathway-concordant state confers differential sensitivity to ATR, and mTOR-targeting compounds, nominating candidate therapeutic strategies for this disease subset. Together, these findings define a MYCN-FBXL12-FANCD2 axis as a clinically relevant vulnerability in high-risk neuroblastoma.

**HIGHLIGHTS:**

- FBXL12 is upregulated in high-risk neuroblastoma and predicts poor survival
- FBXL12 loss traps FANCD2 on chromatin and drives S-phase DNA damage
- MYCN antagonises FBXL12-mediated degradation of FANCD2 at replication forks
- FBXL12 loss impairs mitotic DNA synthesis and damages daughter cells
- FBXL12-deficient cells show ATR/mTOR activation and drug sensitivity
