## Supplementary material for "Targeting the FBXL12–FANCD2 Pathway Disrupts Replication Stress Tolerance in MYCN-Driven Neuroblastoma": Table S1 MS results fig 3A

### Sheet: Sheet1
Table S2 for Figure 3A
Ctrl_IP vs. FBXL12 IP				FBXL12 IP: MG132 vs Ctrl
Proteins	log2(fold change)	pval		Proteins	log2(fold change)	pval
GLS	6.46353	1.62606e-05		RGS5	3.02358	0.000267435
RTL1	3.34041	0.000294912		NDFIP1	1.6745	0.0120312
ZNF574	3.17639	0.00447624		MYCN	1.66986	0.00605927
ACSL4	3.11602	0.00161459		RGS4	1.30979	0.0382204
PCNT	2.99436	0.000333108		BABAM1	1.30393	0.022901
GORASP2	2.81909	0.00140949		COMMD4	1.28674	0.00309999
CUL1	2.79243	7.85889e-05		DLK1	0.902595	0.0301691
BAG6	2.65702	0.000257771		PRAME	0.897562	0.00677781
NUMA1	2.63886	0.000161748		BLZF1	0.695114	0.00464088
GET4	2.50949	0.000141806		EML5	0.691744	0.00993335
TACC2	2.42668	0.00625879		MAGED1	0.644317	0.0346609
DECR1	2.22474	0.000795826		IFT172	0.537134	0.00323598
FBXL12	2.1949	0.00588821		ITIH3	0.341373	0.0207797
ABCB10	2.13415	0.00116054		FANCL	-0.256362	0.00768265
THAP12	2.13153	0.00492672		TMEM97	-0.285831	0.0311492
UBL4A	2.01843	0.00124363		NDUFV3	-0.435839	0.0343939
GPN3	1.84326	0.00186752		BYSL	-0.444833	0.0144716
COPS7B	1.80852	0.00499805		BABAM2	-0.455677	0.022121
RBX1	1.68054	0.00286708		HYPK	-0.477795	0.0396642
NAP1L4	1.64434	0.00444454		COG1	-0.480006	0.0343309
NEK9	1.62264	0.00765058		RBX1	-0.480273	0.0074592
SUGT1	1.60587	0.00331501		CYB561	-0.484023	0.0131578
RPS27	1.56945	0.00182008		SOD1	-0.487007	0.0385287
SPNS1	1.56122	0.0159202		IGLV2-8	-0.492899	0.0304544
SLC25A1	1.5419	0.0114781		RSU1	-0.498466	0.0314809
COQ8A	1.54102	0.0123667		RAB2B	-0.510717	0.0329442
PRAME	1.53927	0.00217347		RPLP2	-0.520266	0.0215668
SLC39A14	1.53398	0.000959576		CEP97	-0.537613	0.0261596
LPCAT1	1.52723	0.00867711		ATP1B1	-0.54151	0.0140669
SUMO2	1.52502	0.0326578		FN1	-0.544047	0.0411917
SLC25A11	1.49341	0.00297636		ATP5MK	-0.544882	0.0328744
SMPD4	1.49196	0.0128735		BCAP31	-0.545654	0.0213922
TLN2	1.46327	0.00175691		PCNP	-0.558928	0.0336566
CEP170	1.44913	0.00694914		PDCD10	-0.562081	0.0209693
BAG2	1.44234	0.0229295		IGLV3-19	-0.564027	0.000297503
RCN2	1.42455	0.00675279		IGKV1-33	-0.567704	0.0386154
TUBB2B	1.42276	0.0255151		RBBP9	-0.570136	0.048143
DVL2	1.4116	0.0242879		ATP5PF	-0.576704	0.0257205
STMN3	1.37596	0.015308		SNAP29	-0.58018	0.0387501
NUP107	1.36411	0.00967971		ATP5F1D	-0.583448	0.0177526
MAGED2	1.35116	0.0147535		BZW2	-0.584868	0.040046
DNAJA1	1.33581	0.009755		SET	-0.588215	0.0202671
TUFM	1.32262	0.00772576		CYGB	-0.593351	0.0133306
TELO2	1.32219	0.0137762		DCTN2	-0.601807	0.0271589
ACP1	1.31127	0.0220506		DCTPP1	-0.604647	0.0279865
RAB39A	1.29571	0.0049306		ATP5PB	-0.614205	0.0495863
PPP6R3	1.28951	0.0131058		PFDN1	-0.616196	0.0282635
CIAO1	1.2871	0.0359872		RAB7A	-0.616772	0.0323396
KIF26B	1.27846	0.0377964		MRPS7	-0.623542	0.0334402
MAX	1.27396	0.0465751		ABCB10	-0.627718	0.00703301
COPS4	1.27017	0.00171787		CALU	-0.63796	0.00968109
AGK	1.26833	0.0139817		RAD23B	-0.643467	0.0325781
NDUFA4	1.26704	0.00224231		ATP5F1E	-0.644232	0.00758891
TMEM126A	1.26268	0.00317323		UQCRB	-0.651688	0.0432703
GCDH	1.25731	0.0250235		DNAJC8	-0.665033	0.0367072
MYCN	1.25526	0.0161314		BZW1	-0.673727	0.00656847
ERLIN2	1.25184	0.0140333		CNPY3	-0.674306	0.0364086
SLC25A13	1.2497	0.010355		SNRPA	-0.677513	0.0396449
COPS3	1.24629	0.0394855		GNS	-0.688514	0.00251312
RPS27L	1.24366	0.0143862		ATP2B1	-0.689811	0.0448417
GPS1	1.24311	0.0203841		PGAP4	-0.696532	0.0245241
COPS5	1.23628	0.0156429		ITGB5	-0.699924	0.01598
APOOL	1.23373	0.034312		NUDC	-0.700222	0.0308629
CDK5RAP2	1.23367	0.0149079		BLOC1S2	-0.715541	0.031637
RHPN2	1.22587	0.0116125		DPY30	-0.718024	0.036592
ATP2A2	1.21656	0.00797926		ALG1	-0.718413	0.0253055
SLC16A1	1.21569	0.0142811		CCDC9	-0.719025	0.026501
DCTN5	1.21263	0.0215561		STK4	-0.721538	0.00725854
MYL6B	1.21255	0.000138597		GLMN	-0.7286	0.0298129
PNKD	1.2121	0.00822916		DNLZ	-0.742717	0.0387433
MICOS13	1.20975	0.0464188		UBE2N	-0.742852	0.0497818
PI4KA	1.20884	0.0147305		PCNT	-0.749451	0.0232485
PWWP4	1.20142	0.0126921		NME4	-0.754558	0.0365838
TAX1BP1	1.19727	0.0269353		ZMAT2	-0.756943	0.0427379
NDUFS8	1.19474	0.00910996		ZNF24	-0.757744	0.0236039
ATAD3A	1.18497	0.0120817		FKBP15	-0.767019	0.0179711
SACS	1.18451	0.00520489		WTAP	-0.771812	0.0423179
WAPL	1.18444	0.0167119		BTF3	-0.791439	0.0478622
DNAJA2	1.16586	0.00608749		M6PR	-0.800861	0.00796473
HSPD1	1.16337	0.00656904		SUMO1	-0.80226	0.0491195
SLC25A6	1.15669	0.0343991		COX17	-0.815821	0.0205983
NEFH	1.15491	0.0139164		PYM1	-0.82342	0.0123336
COPS2	1.1543	0.00999077		RING1	-0.830169	0.0421484
PPP6C	1.14357	0.0246423		PRKCSH	-0.838394	0.0123521
BRAT1	1.13691	0.00710516		PDCD5	-0.842263	0.0391548
ERLIN1	1.12411	0.0471862		TPD52L2	-0.844067	0.0230642
MAGED1	1.12209	0.0181717		UBQLN4	-0.849276	0.0340637
SLC25A3	1.12036	0.0164637		ARHGDIA	-0.869219	0.0497149
TIMM21	1.11935	0.0228576		VTA1	-0.87229	0.0321726
NUP205	1.11861	0.0103335		ANXA5	-0.873959	0.019684
MSH6	1.11532	0.0317658		TBCA	-0.87566	0.0255269
UCK2	1.11215	0.0222965		MDH2	-0.878159	0.0115283
COPS6	1.11118	0.0159676		NEK9	-0.884933	0.0374658
SAP18	1.10879	0.0393012		FAM162A	-0.884934	0.0300419
CLK3	1.1035	0.00834776		SLC25A10	-0.892757	0.0477621
MLF2	1.09543	0.0250067		COX4I1	-0.899145	0.0156966
NDUFA10	1.0916	0.0468751		COX5A	-0.901629	0.00877733
MLLT11	1.07976	0.0234649		STMN1	-0.901904	0.0472356
PRKCA	1.07971	0.0155732		NDUFB3	-0.906323	0.0472217
POLD3	1.0746	0.0300381		PPIB	-0.9066	0.0494487
SLC25A5	1.07192	0.0248955		WDR45B	-0.907237	0.0369194
SLC25A4	1.06874	0.0218014		RCN1	-0.912914	0.00214204
TUBB4B	1.06687	0.0206643		MED23	-0.913736	0.0251541
TMEM201	1.06536	0.0133794		CDV3	-0.918309	0.019368
TK1	1.06098	0.0271462		HDGF	-0.928303	0.00786783
DPM1	1.05338	0.0186137		SYAP1	-0.958737	0.0375646
NUP133	1.04405	0.0152529		COX7C	-0.960053	0.048115
MT-ATP8	1.04003	0.0148523		CHGA	-0.961628	0.0190609
SV2A	1.03495	0.0134794		LIPA	-0.966892	0.024278
ARMC6	1.03216	0.0278553		VBP1	-0.973147	0.023111
FANCD2	1.02264	0.0351332		AAMDC	-0.983929	0.0394538
SPAG5	1.01481	0.00899503		ENO2	-0.987125	0.0178749
CPSF3	0.99868	0.0192461		ANP32A	-0.989191	0.00274373
DBH	0.996811	0.0279048		CERT1	-0.992223	0.0161792
PGM3	0.987064	0.0434776		ANKS1A	-0.993054	0.0278333
PPM1A	0.985626	0.0113444		SCO1	-0.994142	0.00497051
PRPF6	0.974892	0.0407236		BASP1	-0.99493	0.027394
DDX19A	0.972377	0.0349351		TPM4	-1.00009	0.00618211
SEC16A	0.971375	0.00860679		MARCKSL1	-1.00393	0.0233205
KNTC1	0.968391	0.0176803		ENY2	-1.01156	0.0468609
NUP85	0.964562	0.045473		ANKMY2	-1.01794	0.0448864
AUP1	0.957185	0.0143219		ATP1B3	-1.01991	0.0115952
AK6	0.955307	0.0103513		NACA	-1.03094	0.0071684
FADS2	0.946677	0.0437436		MAPT	-1.03282	0.0318081
POLR2B	0.946267	0.0290263		CYB5A	-1.03945	0.00373408
MPP2	0.944118	0.00259641		METAP1	-1.04454	0.0299652
ATXN7L3B	0.943693	0.0233975		PLCB4	-1.05283	0.0478856
AAMP	0.932293	0.00674123		CEP192	-1.06556	0.0205569
PSMD2	0.929977	0.0201768		SPCS1	-1.0725	0.0384737
RPN1	0.926238	0.0241653		CUTA	-1.13528	0.0326492
INSM2	0.914436	0.0388163		LZIC	-1.1436	0.0411672
MYO1B	0.912673	0.026556		IRAK1	-1.17244	0.022912
PCM1	0.906854	0.0492086		CEP57	-1.18049	0.00148341
GNAS	0.906526	0.0349529		ARPP19	-1.18405	0.00457431
BSG	0.906392	0.0160623		PGAM1	-1.18561	0.0297769
SQLE	0.904351	0.0401895		RHOA	-1.21117	0.0037922
IPO9	0.898329	0.044136		FKBP3	-1.21515	0.0443819
KIF2A	0.897449	0.0302863		ENAH	-1.23198	0.0148119
INPPL1	0.895175	0.0296173		TIMM10	-1.25751	0.0451313
ANAPC5	0.894957	0.021114		CAB39	-1.28305	0.014161
RPTOR	0.881644	0.0297159		SNX30	-1.29843	0.0165962
EXOC4	0.878418	0.00982773		LCLAT1	-1.38534	0.0118177
TMSB4X	0.878225	0.0187174		EMSY	-1.38753	0.0131676
TDRKH	0.875776	0.0349487		PTMA	-1.41374	0.0395945
CDIPT	0.874628	0.0477246		FUNDC2	-1.44926	0.0287506
XPOT	0.867875	0.033165		ANP32B	-1.45667	0.000311759
THEM6	0.859164	0.0456529		TMSB10	-1.47333	0.0415194
PRKDC	0.858832	0.0465264		GMFB	-1.55041	0.0262176
FBXO45	0.854556	0.0349732		ELAVL4	-1.5865	0.02416
RFC3	0.853536	0.0418685		SACS	-1.69235	0.00166392
VAPA	0.84751	0.0394367		KDM5A	-1.71015	0.0393301
SLC2A1	0.833122	0.0434177		TTC5	-1.74835	0.0185168
TUBG1	0.829494	0.0380689		SNCB	-2.34201	0.0212268
SF3B6	0.82661	0.0319218
NDFIP1	0.825198	0.0393024
LTN1	0.803273	0.0334387
RNGTT	0.792519	0.047329
CDC45	0.789755	0.0493168
FARSA	0.789198	0.045312
ATG4B	0.784284	0.0137771
GFPT1	0.782207	0.0268331
USP11	0.781598	0.042941
GINS4	0.769232	0.0107509
RPS28	0.763461	0.0456201
ARL6IP4	0.763294	0.0415848
NDUFS7	0.761732	0.0279759
PDHB	0.753624	0.0462767
AFG2A	0.7513	0.0174433
SLC25A17	0.748791	0.00130536
RUVBL2	0.74564	0.0466486
SMU1	0.745122	0.0358916
CPSF1	0.743652	0.0295191
PMM1	0.737371	0.02976
VAPB	0.736955	0.0157417
POLR3F	0.715678	0.0229712
RMDN3	0.698637	0.0366839
AKAP1	0.694303	0.0493303
ANK2	0.692638	0.00272407
PPP2R2D	0.68723	0.0405919
MADD	0.681353	0.00735404
PPP3CA	0.677963	0.0207823
CPT1A	0.676271	0.0469041
ESPL1	0.669176	0.0318557
DICER1	0.662262	0.0406939
GID8	0.632519	0.042583
ATP5ME	0.628764	0.0339423
DLK1	0.611219	0.040304
ACADM	0.610853	0.0441831
TRAPPC8	0.601911	0.0366456
CYFIP2	0.58897	0.0469531
STRIP1	0.58346	0.0431623
CLPX	0.581793	0.0351391
HDAC3	0.5781	0.0226839
STARD3NL	0.566935	0.0314848
CTU2	0.56301	0.0400891
ASPSCR1	0.52675	0.0171757
PELO	0.523759	0.0359577
FKBP8	0.501535	0.0304483
CYB5R3	0.304795	0.0330176
IGLV2-8	-0.605569	0.0287231
H1-2	-0.736478	0.0225401
PIP4K2C	-0.754995	0.0169548
ABRAXAS2	-0.763216	0.0333354
PLIN3	-0.835286	0.0424133
H1-3	-0.835779	0.0181342
NPTN	-0.841248	0.0473892
LETM1	-0.856935	0.0470573
CHAF1A	-0.886013	0.0454775
NEDD1	-0.932476	0.0469394
IMP4	-0.978768	0.0321211
NIPSNAP3A	-1.00542	0.0422184
WDR45B	-1.09007	0.0274151
EHD4	-1.11234	0.0230626
TCF20	-1.12545	0.0311089
USP42	-1.17497	0.0424397
LNPEP	-1.18199	0.0102859
PAFAH1B2	-1.27293	0.0308071
METAP1	-1.28155	0.00615592
KRT24	-1.39024	0.0311496
HEXA	-1.49849	0.00146385
MVP	-1.51604	0.0175439
APOD	-1.54136	0.017998
PSMB8	-1.5974	2.3368e-05
AKT2	-1.61941	0.04155
TMC7	-1.75335	0.0252225
CTSV	-1.76632	0.0436862
TAOK1	-1.94605	0.0155514
STS	-2.07638	0.00110927
LGALS1	-2.10678	0.00405005
MYH14	-2.17103	0.00236982
PTGS1	-2.18884	0.0196664
GPT	-2.28641	0.0315971
IFI30	-2.58015	0.018326
PSAPL1	-2.6184	0.00329797
SHMT1	-2.89343	0.00806558
CA2	-2.98536	0.00919217
IL37	-3.09281	0.0113228
