## Supplementary material for "Targeting the FBXL12–FANCD2 Pathway Disrupts Replication Stress Tolerance in MYCN-Driven Neuroblastoma": Table S4 antibodies

### Sheet: Sheet1
Table S3
Primary antibodies	Source	Identifiers
Rabbit polyclonal FBXL12	Atlas antibodies	HPA002843; RRID:AB_2666679
Goat polyclonal FBXL12	Novus Biologicals	1295; RRID:AB_2103868
Rabbit polyclonal FANCD2	Abcam	ab108928
Rabbit polyclonal MYCN	Cell Signaling Technology	51705
Rabbit polyclonal MYC p-S62	Abcam	ab185656
Rabbit polyclonal PCNA	Santa Cruz Biotechnology	sc-7907
Rabbit polyclonal GAPDH	Santa Cruz Biotechnology	sc-25778
Rabbit polyclonal γH2AX (S139) 20E3	Cell Signaling Technology	9718S
Mouse monoclonal γH2AX (S139) JBW301	Sigma-Aldrich	05-636
Mouse monoclonal Histone H3 (1B1B2)	Cell Signaling Technology	14269S
Rabbit polyclonal AKT p-S473	Cell Signaling Technology	9614S
Mouse monoclonal KAP1 p-S473	Biolegend	654102; 11G10SC
Rabbit polyclonal p70 p-S6	Cell Signaling Technology	9344S
Rabbit polyclonal 4E-BP1 p-S65	Cell Signaling Technology	9456S
Rabbit polyclonal 53BP1	Novus Biologicals	NB100-904
Rabbit polyclonal H3 p-S10	Sigma-Aldrich	06-570
Mouse monoclonal cyclin B1 (GNS1)	Santa Cruz Biotechnology	sc-245
Rabbit Monoclonal Antibody IgG Isotype Control	Cell Signaling Technology	3900S
Rabbit polyclonal anti-Flag antibody	Sigma-Aldrich	F7425
Mouse monoclonal anti-HA antibody	Sigma-Aldrich	H3663
Secondary antibodies	Source	Identifiers
Alexa Fluor™ 555, Donkey anti-Rabbit IgG (H+L)	ThermoFisher	A-31572
Alexa Fluor™ 488, Donkey anti-Rabbit IgG (H+L)	ThermoFisher	A-21206
Alexa Fluor™ 568, Goat anti-Mouse IgG (H+L)	ThermoFisher	A-11004
Alexa Fluor™ 633, Goat anti-Rabbit IgG (H+L)	ThermoFisher	A-21070
ECL Rabbit IgG HRP	Cytiva	NA934V
Anti-Mouse IgG (whole molecule)–Peroxidase antibody	Sigma-Aldrich	A5906-1ML
