## Supplementary material for "Targeting the FBXL12–FANCD2 Pathway Disrupts Replication Stress Tolerance in MYCN-Driven Neuroblastoma": Table S5 oligos

### Sheet: Supplementary information
Table S4
sgRNA information
sgRNA ID	Organism	Target gene	Oligo direction	Full oligo sequence (5' to 3')
gRNA1	Homo sapiens	FBXL12	Forward	CACCGGGCGACTTTGGTCGAACTGC
gRNA1	Homo sapiens	FBXL12	Reverse	AAACGCAGTTCGACCAAAGTCGCCC
gRNA2	Homo sapiens	FBXL12	Forward	CACCGCTTCTCTTACCTCCCGGTAC
gRNA2	Homo sapiens	FBXL12	Reverse	AAACGTACCGGGAGGTAAGAGAAGC
gRNA1	Homo sapiens	FANCD2	Forward	CACCGTTTGGAAAGTGGTTGCTTCC
gRNA1	Homo sapiens	FANCD2	Reverse	AAACGGAAGCAACCACTTTCCAAAC
gRNA2	Homo sapiens	FANCD2	Forward	CACCGGTAAAGCTTCTTAAGATATC
gRNA2	Homo sapiens	FANCD2	Reverse	AAACGATATCTTAAGAAGCTTTACC
Genomic PCR primer information
Primer set	Organism	Target gene	Primer direction	Primer sequence (5' to 3')
FBXL12 genomic DNA PCR	Homo sapiens	FBXL12	Forward	GCCTCAGCCACGCTTTCCA
FBXL12 genomic DNA PCR	Homo sapiens	FBXL12	Reverse	CGTCCACCAGCCTCTTCCAG
FANCD2 genomic DNA PCR	Homo sapiens	FANCD2	Forward	TTTCCTTTACTATTTGCC
FANCD2 genomic DNA PCR	Homo sapiens	FANCD2	Reverse	GAACTATTTCATTAAACCCA
qPCR primer information
Target gene	Organism	Exons	Forward primer sequence (5' to 3')	Reverse primer sequence (5' to 3')
FBXL12	Homo sapiens	1 to 3	TGCTCGAGATCTICTCTTACCT	GACTTTAGGTCGCATCGTGTA
FANCD2	Homo sapiens	36 to 38	CTCCACATTCCCTACACTGAC	CATGAATCTGCTGCGAGTCT
MYCN	Homo sapiens	2 to 3	CGACCACAAGGCCCTCAGTA	CAGCCTTGGTGTTGGAGGAG
GAPDH	Homo sapiens	8 to 9	CGACCACTTTGTCAAGCTCA	AGGGGTCTACATGGCAACTG
