## Supplementary material for "Targeting the FBXL12–FANCD2 Pathway Disrupts Replication Stress Tolerance in MYCN-Driven Neuroblastoma": Table S6 xenograft data

### Sheet: Sheet1
Figure 2E: Volume > 150 mm3
＃pioneer experiment (n=3), ＃＃: follow-up experiment (n=6)
Mouse	Day elapsed	FBXL12 WT tumour reached threshold	FBXL12 KO tumour reached threshold
#1	18	yes
#4	46	yes
#7	25	yes
##1	20	yes
##3	32	yes
##5	18	yes
##8	22	yes
##10	20	yes
##12	53	yes
#3	81		yes
#6	92		yes
#9	63		yes
##2	150		no
##4	20		yes
##6	36		yes
##7	36		yes
##9	29		yes
##11	41		yes
Figure S2F: Volume > 500 mm3
＃pioneer experiment (n=3), ＃＃: follow-up experiment (n=6)
Mouse	Day elapsed	FBXL12 WT tumour reached threshold	FBXL12 KO tumour reached threshold
#1	27	yes
#4	85	yes
#7	32	yes
##1	25	yes
##3	39	yes
##5	20	yes
##8	25	yes
##10	25	yes
##12	43	yes
#3	90		yes
#6	109		yes
#9	71		yes
##2	150		no
##4	29		yes
##6	46		yes
##7	41		yes
##9	34		yes
##11	59		yes
Figure S2F: Volume > 1500 mm3 or length > 20 mm
＃pioneer experiment (n=3), ＃＃: follow-up experiment (n=6)
Mouse	Day elapsed	FBXL12 WT tumour reached threshold	FBXL12 KO tumour reached threshold
#1	32	yes
#4	95	yes
#7	39	yes
##1	32	yes
##3	43	yes
##5	27	yes
##8	29	yes
##10	34	yes
##12	64	yes
#3	97		yes
#6	123		yes
#9	78		yes
##2	150		no
##4	36		yes
##6	55		yes
##7	43		yes
##9	43		yes
##11	60		yes
Figure 5B, Volume > 150 mm3
＃pioneer experiment (n=3) for FANCD2 LOW
Mouse	Day elapsed	WT tumour reached threshold	FANCD2 low tumour reached threshold
#1	18	yes
#7	25	yes
#4	46	yes
#2 (25)	57		yes
#5	62		yes
#8	60		yes
